# Integrated Genomics Approaches Identify Transcriptional Mediators and Epigenetic Responses to Afghan Desert Particulate Matter in Small Airway Epithelial Cells

**DOI:** 10.1101/2022.04.27.489761

**Authors:** Arnav Gupta, Sarah K. Sasse, Reena Berman, Margaret A. Gruca, Robin D. Dowell, Hong Wei Chu, Gregory P. Downey, Anthony N. Gerber

## Abstract

Military Deployment to Southwest Asia and Afghanistan and exposure to toxic airborne particulates has been associated with an increased risk of developing respiratory disease, collectively termed deployment-related respiratory diseases (DRRD). Our knowledge about how particulates mediate respiratory disease is limited, precluding the appropriate recognition or management. Central to this limitation is the lack of understanding of how exposures translate into dysregulated cell identity with dysregulated transcriptional programs. The small airway epithelium is involved in both the pathobiology of DRRD and fine particulate matter deposition. To characterize small airway epithelial cell epigenetic and transcriptional responses to Afghan desert particulate matter (APM) and investigate the functional interactions of transcription factors that mediate these responses, we applied two genomics assays, the assay for transposase accessible chromatin with sequencing (ATAC-seq) and Precision Run-on sequencing (PRO-seq). We identified activity changes in a series of transcriptional pathways as candidate regulators of susceptibility to subsequent insults, including signal-dependent pathways, such as loss of cytochrome P450 or P53/P63, and lineage-determining transcription factors, such as GRHL2 loss or TEAD3 activation. We further demonstrated that TEAD3 activation was unique to APM exposure despite similar inflammatory responses when compared with wood smoke particle exposure and that P53/P63 program loss was uniquely positioned at the intersection of signal-dependent and lineage-determining transcriptional programs. Our results establish the utility of an integrated genomics approach in characterizing responses to exposures and identify genomic targets for the advanced investigation of the pathogenesis of DRRD.
