## Supplemental Table ST1 for "Integrated Genomics Approaches Identify Transcriptional Mediators and Epigenetic Responses to Afghan Desert Particulate Matter in Small Airway Epithelial Cells"

### Sheet: Sheet1
qRT-PCR Primers
Gene		Sequence
TP53INP1	forward	TTGGGATTACCACACCACCTGGAA
	reverse	GTGTTGTGGTTGGCCTTGTGTCTT
SESN1	forward	CCAGATGTGGGACAGTTGATT
	reverse	CCCGTCTAAGCATTGAGGTATC
DDIT4	forward	TACAGCTCGGAACAGCTGCTCATT
	reverse	TTCCAACCACAGGAATCAGTCCCT
TP53	forward	GCCATCTACAAGCAGTCACAG
	reverse	TCATCCAAATACTCCACACGC
CCN1	forward	GAACTGGTATCTCCACACGAG
	reverse	GGGATTTCTTGGTCTTGCTG
CCN2	forward	TGCCATTACAACTGTCCCG
	reverse	CAAGTTCCAGTCTAATGAGTTAATGTC
MYC	forward	GGACCCGCTTCTCTGAAAG
	reverse	GTCGAGGTCATAGTTCCTGTTG
FGFBP1	forward	CCGGGAACAAAGGCAAGTTTGTCA
	reverse	GGTTGGATTGCCAGCAAAGACACA
RPL19 (reference)	forward	ATCGATCGCCACATGTATCA
	reverse	GCGTGCTTCCTTGGTCTTAG
