## Supplemental Table ST2 for "Integrated Genomics Approaches Identify Transcriptional Mediators and Epigenetic Responses to Afghan Desert Particulate Matter in Small Airway Epithelial Cells"

### Sheet: Sheet1
Enriched motifs											Depleted motifs
Sm1 Ctrl vs APM		Sm1 AND Sm2	Sm2 Ctrl vs APM		Sm2 AND Sm3	Sm3 Ctrl vs APM		Sm1 AND Sm3	ALL		Sm1 Ctrl vs APM		Sm1 AND Sm2	Sm2 Ctrl vs APM		Sm2 AND Sm3	Sm3 Ctrl vs APM		Sm1 AND Sm3	ALL
#TF	Corrected E-Score		#TF	Corrected E-Score		#TF	Corrected E-Score				#TF	Corrected E-Score		#TF	Corrected E-Score		#TF	Corrected E-Score
ZFX_M02702_1	0.0161335	HES7_M05781_1	ZNF774_M10380_1	0.0224305	TEAD3_M06181_1	PRDM6_M10436_1	0.046606	TEAD3_M06181_1	TEAD3_M06181_1		GRHL2_M06916_1	-0.335646	BORCS8-MEF2B_M06400_1	NRF1_M05963_1	-0.127374	TP53_M06704_1	CENPB_M05595_1	-0.282963	GRHL2_M06916_1	null
ZNF71_M10438_1	0.0165385	RELA_M05337_1	ZNF787_M10060_1	0.039692		ZNF225_ZNF225	0.0488062				GRHL1_M08737_1	-0.288609	DNMT1_M00879_1	NFYA_M06672_1	-0.127256	TP63_M06417_1	GRHL2_M06916_1	-0.218125	KLF1_M08886_1
HKR1_HKR1	0.016956	TEAD3_M06181_1	ZNF467_M10385_1	0.0401079		ZNF93_ZNF93	0.0507761				CEBPE_M05592_1	-0.224962	NRF1_M05963_1	TP63_M06417_1	-0.125893		TP63_M06215_1	-0.205583	PATZ1_M10432_1
ZNF85_ZNF85	0.0181495	TFAP2B_M06446_1	ZNF281_M10446_1	0.04164		ZNF487_ZNF487	0.0543838				CEBPD_M05591_1	-0.22456	PBX3_M06715_1	NFYB_M03040_1	-0.120418		IRX1_M08847_1	-0.17041
ZNF341_M10427_1	0.0181852	TOPORS_M04321_1	ZNF444_M09371_1	0.0437223		FOXL1_M05736_1	0.0587517				CEBPB_M05589_1	-0.224508	SP4_M06130_1	ZNF22_M10344_1	-0.119898		TP63_M06417_1	-0.160501
PURA_M06743_1	0.0183722	XPA_M09278_1	TOPORS_M04321_1	0.0439352		ZNF287_ZNF287	0.0594347				CEBPG_M05594_1	-0.22296	ZNF182_ZNF182	PBX3_M06715_1	-0.11983		TP53_M06704_1	-0.156282
RBAK_RBAK	0.0188235	ZNF121_M10357_1	ZNF181_ZNF181	0.0469325		ZNF182_ZNF182	0.0661034				NRF1_M05963_1	-0.173856	ZNF22_M10344_1	NFYC_M06674_1	-0.119727		ZNF571_ZNF571	-0.114552
ZNF527_ZNF527	0.0194023	ZNF181_ZNF181	XPA_M09278_1	0.0527343		ZNF235_ZNF235	0.0701107				ZBTB33_M06968_1	-0.170134	ZNF235_ZNF235	NFYB_M06673_1	-0.119702		PATZ1_M10432_1	-0.100794
ZSCAN30_M10388_1	0.0197519	ZNF281_M10446_1	ZNF443_ZNF443	0.0529776		DNMT1_M00879_1	0.103564				CEBPA_M08526_1	-0.159679	ZNF287_ZNF287	TP53_M06704_1	-0.11668		ZNF519_ZNF519	-0.0953546
MAZ_M10356_1	0.0201509	ZNF443_ZNF443	ZNF460_ZNF460	0.0540516		BORCS8-MEF2B_M06400_1	0.107779				FOXN2_M08691_1	-0.143901	ZNF384_M10409_1	ZNF384_M10409_1	-0.0866351		ZNF770_M10379_1	-0.0864884
ZNF443_ZNF443	0.0207738	ZNF444_M09371_1	ZNF121_M10357_1	0.0602157		ZNF613_ZNF613	0.120049				ZNF501_M09375_1	-0.143701	ZNF487_ZNF487	DNMT1_M00879_1	-0.084644		ZNF33B_ZNF33B	-0.0808544
ZNF529_ZNF529	0.0209991	ZNF467_M10385_1	ZNF219_M06854_1	0.0676888		ZIC1_M00636_1	0.121473				DBP_M05613_1	-0.14038	ZNF613_ZNF613	SP4_M06130_1	-0.0843713		MAZ_M10356_1	-0.0765957
ZNF181_ZNF181	0.0215191	ZNF496_ZNF496	TFAP2B_M06446_1	0.0697123		TEAD3_M06181_1	0.128585				TET1_M00880_1	-0.130966		ZNF613_ZNF613	-0.0780185		ZNF467_M10385_1	-0.0754077
TOPORS_M04321_1	0.0215259	ZNF519_ZNF519	ZNF496_ZNF496	0.0705228		ZNF384_M10409_1	0.129987				YY1_M10305_1	-0.130125		ZNF93_ZNF93	-0.0604283		ZNF281_M10446_1	-0.0728068
ZNF224_ZNF224	0.0217948	ZNF571_ZNF571	SNAI2_M09147_1	0.0857454		ZNF22_M10344_1	0.167348				ETV6_M05701_1	-0.127425		ZNF44_ZNF44	-0.0552848		ZNF219_M06854_1	-0.0662825
ZNF823_ZNF823	0.0219353	ZNF770_M10379_1	SNAI1_M09141_1	0.086038							LIN28A_M08897_1	-0.12623		BORCS8-MEF2B_M06400_1	-0.049955		ZNF460_ZNF460	-0.0659752
ZNF180_ZNF180	0.0220593	ZNF774_M10380_1	SNAI2_M09145_1	0.0899034							ELK1_M05658_1	-0.118332		ZNF235_ZNF235	-0.0459661		ZNF444_M09371_1	-0.064988
ZNF84_ZNF84	0.0223666	ZNF787_M10060_1	ZNF770_M10379_1	0.0940127							YY2_M06231_1	-0.114902		ZNF182_ZNF182	-0.0394882		ZNF148_M09349_1	-0.0649327
ZNF787_M10060_1	0.0228525		ZNF519_ZNF519	0.0951246							HLF_M05791_1	-0.110351		ZNF287_ZNF287	-0.0385471		XPA_M09278_1	-0.0601225
ZNF121_M10357_1	0.0235053		REL_M02665_1	0.107203							ELK1_M09521_1	-0.109998		ZNF487_ZNF487	-0.0369631		ZNF468_ZNF468	-0.0579167
TFAP2B_M06446_1	0.0235319		HES7_M05781_1	0.11158							ATF1_M10066_1	-0.109798		PRDM6_M10436_1	-0.0287725		KLF1_M08886_1	-0.0544647
ZNF554_M10386_1	0.0243805		ZNF571_ZNF571	0.11406							ELF1_M09509_1	-0.10899		ZNF225_ZNF225	-0.0249983		TFAP2B_M06446_1	-0.0543173
ZNF816_ZNF816	0.0244439		TEAD3_M06181_1	0.120614							ATF2_M08481_1	-0.108369					ZNF496_ZNF496	-0.0539026
ZNF805_ZNF805	0.0248118		RELA_M05337_1	0.146774							ELF1_M09501_1	-0.107631					RREB1_M02642_1	-0.0527599
ZNF496_ZNF496	0.0257576										TEF_M06185_1	-0.106889					ZNF121_M10357_1	-0.0450911
ZNF432_ZNF432	0.0257981										HINFP_M05789_1	-0.106837					ZNF398_ZNF398	-0.0446893
ZNF468_ZNF468	0.0258476										DNMT1_M00879_1	-0.105933					ZFX_M02702_1	-0.0412972
ZNF197_ZNF197	0.026078										TCFL5_M09217_1	-0.105055					ZNF181_ZNF181	-0.0368435
ZNF484_ZNF484	0.0262497										ETV1_M05695_1	-0.104293					ZNF443_ZNF443	-0.0318591
XPA_M09278_1	0.0267429										ERF_M05673_1	-0.104029					ZNF774_M10380_1	-0.0262318
ZNF780A_ZNF780A	0.026784										FEV_M05704_1	-0.103502
PRDM9_PRDM9	0.0269396										ATF1_M08544_1	-0.103035
ZNF774_M10380_1	0.0272788										ZNF704_M09387_1	-0.102196
ZNF530_ZNF530	0.0273815										ELK1_M10260_1	-0.101455
ZNF605_ZNF605	0.0275902										ELK4_M05660_1	-0.097185
ZNF596_M10405_1	0.0280684										KMT2A_M00878_1	-0.0967065
ZNF519_ZNF519	0.0282149										ZNF200_M10359_1	-0.0958046
ZNF212_ZNF212	0.0286219										ZNF783_ZNF783	-0.0949127
ZNF224_M10440_1	0.0288185										NFIL3_M05938_1	-0.0944686
ZNF37A_M10345_1	0.0291812										ELK1_M00977_1	-0.0938457
ZNF124_ZNF124	0.0295766										ZBTB14_M09286_1	-0.0930889
RREB1_M02642_1	0.0296023										ELK1_M08655_1	-0.0927015
REST_M02696_1	0.0302511										FLI1_M05706_1	-0.0926725
ZNF662_ZNF662	0.0305867										TFDP1_M06816_1	-0.0902961
ZFP14_M10309_1	0.0308857										ELK1_M08659_1	-0.0890284
ZNF580_M10051_1	0.0309587										ELF1_M09516_1	-0.0887502
ZNF506_ZNF506	0.0312747										ELK1_M08656_1	-0.0887129
ZNF543_M10366_1	0.0312787										EHF_M06390_1	-0.0878861
ZNF528_ZNF528	0.0318356										ZNF610_ZNF610	-0.0878728
ZNF816_M10368_1	0.0323171										ZNF610_M10398_1	-0.0871369
ZNF483_ZNF483	0.0323735										ERG_M08653_1	-0.0859038
ZNF785_ZNF785	0.0324047										ZNF597_M09381_1	-0.0837031
ZNF573_ZNF573	0.0330723										MBD2_M06638_1	-0.0807871
ZFP14_ZFP14	0.0330805										EHF_M05647_1	-0.0785301
ZNF571_ZNF571	0.0333748										ZIC1_M00636_1	-0.0781494
TFAP2B_M10002_1	0.0334153										KLF14_M05867_1	-0.0771026
HIVEP1_M06845_1	0.0334308										ELF3_M05650_1	-0.0729073
ZNF419_M10413_1	0.0338531										ZBTB34_M09303_1	-0.0692264
ZNF41_M10352_1	0.0341447										ZBTB1_M00608_1	-0.0643453
ZNF880_ZNF880	0.0342684										ZNF2_ZNF2	-0.0636963
ZNF740_M09391_1	0.0342812										PAX2_M09043_1	-0.0622902
ZNF254_ZNF254	0.0343739										SP4_M06130_1	-0.0614363
ZNF184_M10424_1	0.0359578										KLF1_M00554_1	-0.0523658
ZNF439_ZNF439	0.0363207										ZNF454_M10047_1	-0.0519631
ZNF3_ZNF3	0.0367819										EGR2_M05643_1	-0.0506288
ZNF708_M10341_1	0.03715										YY1_M09317_1	-0.049803
ZNF132_ZNF132	0.0373341										EGR3_M05644_1	-0.0484943
ZNF770_M10379_1	0.0374733										PATZ1_M10432_1	-0.0483952
HIC2_M05787_1	0.0378077										EGR1_M05640_1	-0.0483028
HES7_M05781_1	0.0379915										PBX3_M06715_1	-0.0473516
HIC1_M08769_1	0.0381032										SP1_M09177_1	-0.0471291
ZNF281_M10446_1	0.0382569										KLF1_M00616_1	-0.0438576
INSM1_M06607_1	0.038698										ZNF100_ZNF100	-0.0436621
ZNF671_ZNF671	0.0387986										ZNF22_M10344_1	-0.0432555
ZNF684_M09385_1	0.0396797										KLF1_M00600_1	-0.0425961
ZNF398_ZNF398	0.039788										ZIC1_M09327_1	-0.0406126
ZNF148_M09349_1	0.0405072										SP1_M06128_1	-0.0398887
ZFP69B_ZFP69B	0.0412772										SP2_M10360_1	-0.0390155
ZNF621_ZNF621	0.0418002										ZFP42_M10416_1	-0.0389267
ZNF436_M10428_1	0.0418053										SP1_M09183_1	-0.0383628
PLAG1_M02715_1	0.0421639										ZNF441_ZNF441	-0.0377697
ZNF513_M10396_1	0.0421706										ZNF384_M10409_1	-0.0359429
ZNF467_M10385_1	0.0424508										SP1_M09181_1	-0.0337502
ZBTB18_M06244_1	0.0432025										ZNF613_ZNF613	-0.0331655
ZNF701_ZNF701	0.0432315										KLF11_M08872_1	-0.0326674
ZNF444_M09371_1	0.0432605										KLF11_M08878_1	-0.0319939
ZNF768_M10431_1	0.0436592										ZNF311_ZNF311	-0.0316556
ZKSCAN5_ZKSCAN5	0.043722										SP1_M07528_1	-0.0316421
GLI4_M10337_1	0.0438133										ZNF611_ZNF611	-0.0309127
BCL11A_M05292_1	0.0438773										SP1_M09185_1	-0.025258
GLI2_M05763_1	0.0440021										ZFP64_M10434_1	-0.0252408
CIC_M02158_1	0.0440525										KLF10_M08868_1	-0.024304
ZNF331_ZNF331	0.0441012										BORCS8-MEF2B_M06400_1	-0.0243032
ZNF621_M07151_1	0.0444707										CTCF_M10351_1	-0.022538
ZNF614_ZNF614	0.0446291										KLF1_M08886_1	-0.0221909
INSM1_M02710_1	0.045969										KLF1_M08888_1	-0.0212549
ZNF10_ZNF10	0.046387										ZNF182_ZNF182	-0.0191632
FIGLA_M08661_1	0.04681										KLF1_M08881_1	-0.0183536
ZNF250_M09341_1	0.0476221										ZNF235_ZNF235	-0.013343
ZSCAN16_M09411_1	0.047629										ZNF487_ZNF487	-0.0117767
RELA_M05337_1	0.0476365										ZNF287_ZNF287	-0.0117432
ZNF16_M10342_1	0.0478962
SMAD1_M06764_1	0.0488166
ZNF821_M09405_1	0.0489201
EBF1_M05639_1	0.0494954
ZNF33A_M10364_1	0.0499592
GTF3A_M10410_1	0.0499759
TFAP2C_M06195_1	0.0500437
ZBTB42_M10323_1	0.0530857
GATA1_M09589_1	0.0558726
ZNF565_ZNF565	0.0571409
ZSCAN5C_M10321_1	0.057496
ZNF266_ZNF266	0.0575864
ZNF586_M10439_1	0.0592183
FOXA1_M08669_1	0.0614424
ZNF296_M09353_1	0.0615455
TP63_M06417_1	0.0630757
ZNF222_ZNF222	0.0674926
ZNF480_ZNF480	0.0682838
TP53_M06704_1	0.0698459
BACH1_M06885_1	0.104995
BACH1_M09445_1	0.119234
TEAD2_M09221_1	0.134576
TEAD4_M06183_1	0.134678
NFE2_M05934_1	0.138347
TEAD1_M06179_1	0.138485
NFE2_M08957_1	0.143059
TEAD3_M06181_1	0.15717
