## Supplemental Table ST3 for "Integrated Genomics Approaches Identify Transcriptional Mediators and Epigenetic Responses to Afghan Desert Particulate Matter in Small Airway Epithelial Cells"

### Sheet: Sheet1
Enriched motifs
Sm2 veh vs WSP		Sm2-WSP AND Sm3-WSP	Sm3 veh vs WSP		Sm2-WSP AND Sm2-APM shared	Sm3-WSP AND Sm3-APM shared
#TF	Corrected E-Score		#TF	Corrected E-Score	RELA_M05337_1	null
ZNF121_M10357_1	0.021317	CENPB_M05595_1	ZNF181_ZNF181	0.0312433	TOPORS_M04321_1
ZNF770_M10379_1	0.0236222	ZNF181_ZNF181	ZNF770_M10379_1	0.0455591	ZNF121_M10357_1
ZNF787_M10060_1	0.0315491	ZNF496_ZNF496	ZNF496_ZNF496	0.0460979	ZNF181_ZNF181
ZNF181_ZNF181	0.0331396	ZNF770_M10379_1	ZNF519_ZNF519	0.0467387	ZNF443_ZNF443
ZNF85_ZNF85	0.0350835		ZNF571_ZNF571	0.0573954	ZNF496_ZNF496
ZNF443_ZNF443	0.0350902		ZNF33B_ZNF33B	0.101993	ZNF770_M10379_1
ZNF496_ZNF496	0.0368621		ZNF782_ZNF782	0.105736	ZNF787_M10060_1
TOPORS_M04321_1	0.0387605		HSFY1_M09727_1	0.285268
BORCS8-MEF2B_M06400_1	0.0404786		CENPB_M05595_1	0.397035
CTCF_M10351_1	0.0417512
RARA_M10181_1	0.0444615
CTCF_M05451_1	0.050224
ZNF224_ZNF224	0.0511664
RELA_M05337_1	0.0817987
CENPB_M05595_1	0.20645
Sm2 Ctrl vs APM		Sm2-APM AND Sm3-APM	Sm3 Ctrl vs APM		ALL
#TF	Corrected E-Score		#TF	Corrected E-Score	null
ZNF774_M10380_1	0.0224305	TEAD3_M06181_1	PRDM6_M10436_1	0.046606
ZNF787_M10060_1	0.039692		ZNF225_ZNF225	0.0488062
ZNF467_M10385_1	0.0401079		ZNF93_ZNF93	0.0507761
ZNF281_M10446_1	0.04164		ZNF487_ZNF487	0.0543838
ZNF444_M09371_1	0.0437223		FOXL1_M05736_1	0.0587517
TOPORS_M04321_1	0.0439352		ZNF287_ZNF287	0.0594347
ZNF181_ZNF181	0.0469325		ZNF182_ZNF182	0.0661034
XPA_M09278_1	0.0527343		ZNF235_ZNF235	0.0701107
ZNF443_ZNF443	0.0529776		DNMT1_M00879_1	0.103564
ZNF460_ZNF460	0.0540516		BORCS8-MEF2B_M06400_1	0.107779
ZNF121_M10357_1	0.0602157		ZNF613_ZNF613	0.120049
ZNF219_M06854_1	0.0676888		ZIC1_M00636_1	0.121473
TFAP2B_M06446_1	0.0697123		TEAD3_M06181_1	0.128585
ZNF496_ZNF496	0.0705228		ZNF384_M10409_1	0.129987
SNAI2_M09147_1	0.0857454		ZNF22_M10344_1	0.167348
SNAI1_M09141_1	0.086038
SNAI2_M09145_1	0.0899034
ZNF770_M10379_1	0.0940127
ZNF519_ZNF519	0.0951246
REL_M02665_1	0.107203
HES7_M05781_1	0.11158
ZNF571_ZNF571	0.11406
TEAD3_M06181_1	0.120614
RELA_M05337_1	0.146774
Depleted motifs
Sm2 veh vs WSP		Sm2-APM AND Sm3-APM	Sm3 veh vs WSP		Sm2-WSP AND Sm2-APM shared	Sm3-WSP AND Sm3-APM shared
#TF	Corrected E-Score		#TF	Corrected E-Score	NRF1_M05963_1	TP53_M06704_1
NRF1_M05963_1	-0.127728	TP53_M06704_1	TP63_M06417_1	-0.121693	TP53_M06704_1	TP63_M06417_1
TP63_M06215_1	-0.12073	TP63_M06417_1	TP53_M06704_1	-0.106202	TP63_M06417_1
TP63_M06417_1	-0.118384		ZNF22_M10344_1	-0.0932188
TP53_M06704_1	-0.115852		ZNF384_M10409_1	-0.0698923
NFIA_M05935_1	-0.111779		ZNF613_ZNF613	-0.0640973
NFIA_M08959_1	-0.106146		ZNF93_ZNF93	-0.0564851
NFIB_M05937_1	-0.103477		BORCS8-MEF2B_M06400_1	-0.0437246
NFIX_M05942_1	-0.0999025		ZNF235_ZNF235	-0.040385
NFIA_M08961_1	-0.0956615		ZNF182_ZNF182	-0.0332373
SP2_M10360_1	-0.0410394		ZNF287_ZNF287	-0.0328837
			ZNF487_ZNF487	-0.0324191
			PRDM6_M10436_1	-0.0256792
Sm25 Ctrl vs APM		Sm2-APM AND Sm3-APM	Sm36 Ctrl vs APM		ALL
#TF	Corrected E-Score		#TF	Corrected E-Score	TP53_M06704_1
NRF1_M05963_1	-0.127374	TP53_M06704_1	CENPB_M05595_1	-0.282963	TP63_M06417_1
NFYA_M06672_1	-0.127256	TP63_M06417_1	GRHL2_M06916_1	-0.218125
TP63_M06417_1	-0.125893		TP63_M06215_1	-0.205583
NFYB_M03040_1	-0.120418		IRX1_M08847_1	-0.17041
ZNF22_M10344_1	-0.119898		TP63_M06417_1	-0.160501
PBX3_M06715_1	-0.11983		TP53_M06704_1	-0.156282
NFYC_M06674_1	-0.119727		ZNF571_ZNF571	-0.114552
NFYB_M06673_1	-0.119702		PATZ1_M10432_1	-0.100794
TP53_M06704_1	-0.11668		ZNF519_ZNF519	-0.0953546
ZNF384_M10409_1	-0.0866351		ZNF770_M10379_1	-0.0864884
DNMT1_M00879_1	-0.084644		ZNF33B_ZNF33B	-0.0808544
SP4_M06130_1	-0.0843713		MAZ_M10356_1	-0.0765957
ZNF613_ZNF613	-0.0780185		ZNF467_M10385_1	-0.0754077
ZNF93_ZNF93	-0.0604283		ZNF281_M10446_1	-0.0728068
ZNF44_ZNF44	-0.0552848		ZNF219_M06854_1	-0.0662825
BORCS8-MEF2B_M06400_1	-0.049955		ZNF460_ZNF460	-0.0659752
ZNF235_ZNF235	-0.0459661		ZNF444_M09371_1	-0.064988
ZNF182_ZNF182	-0.0394882		ZNF148_M09349_1	-0.0649327
ZNF287_ZNF287	-0.0385471		XPA_M09278_1	-0.0601225
ZNF487_ZNF487	-0.0369631		ZNF468_ZNF468	-0.0579167
PRDM6_M10436_1	-0.0287725		KLF1_M08886_1	-0.0544647
ZNF225_ZNF225	-0.0249983		TFAP2B_M06446_1	-0.0543173
			ZNF496_ZNF496	-0.0539026
			RREB1_M02642_1	-0.0527599
			ZNF121_M10357_1	-0.0450911
			ZNF398_ZNF398	-0.0446893
			ZFX_M02702_1	-0.0412972
			ZNF181_ZNF181	-0.0368435
			ZNF443_ZNF443	-0.0318591
			ZNF774_M10380_1	-0.0262318

### Sheet: Sheet2
Sm25-WSP20h depleted			Sm36-WSP20h depleted			Sm25 shared		Sm36 shared
#TF	Corrected E-Score		#TF	Corrected E-Score		NRF1_M05963_1		TP53_M06704_1
NRF1_M05963_1	-0.127728	TP53_M06704_1	TP63_M06417_1	-0.121693		TP53_M06704_1		TP63_M06417_1
TP63_M06215_1	-0.12073	TP63_M06417_1	TP53_M06704_1	-0.106202		TP63_M06417_1
TP63_M06417_1	-0.118384		ZNF22_M10344_1	-0.0932188
TP53_M06704_1	-0.115852		ZNF384_M10409_1	-0.0698923
NFIA_M05935_1	-0.111779		ZNF613_ZNF613	-0.0640973
NFIA_M08959_1	-0.106146		ZNF93_ZNF93	-0.0564851
NFIB_M05937_1	-0.103477		BORCS8-MEF2B_M06400_1	-0.0437246
NFIX_M05942_1	-0.0999025		ZNF235_ZNF235	-0.040385
NFIA_M08961_1	-0.0956615		ZNF182_ZNF182	-0.0332373
SP2_M10360_1	-0.0410394		ZNF287_ZNF287	-0.0328837
			ZNF487_ZNF487	-0.0324191
			PRDM6_M10436_1	-0.0256792
Sm25 Ctrl vs APM depleted		Sm25 AND Sm36?	Sm36 Ctrl vs APM depleted
#TF	Corrected E-Score		#TF	Corrected E-Score
NRF1_M05963_1	-0.127374	TP53_M06704_1	CENPB_M05595_1	-0.282963
NFYA_M06672_1	-0.127256	TP63_M06417_1	GRHL2_M06916_1	-0.218125
TP63_M06417_1	-0.125893		TP63_M06215_1	-0.205583
NFYB_M03040_1	-0.120418		IRX1_M08847_1	-0.17041
ZNF22_M10344_1	-0.119898		TP63_M06417_1	-0.160501
PBX3_M06715_1	-0.11983		TP53_M06704_1	-0.156282
NFYC_M06674_1	-0.119727		ZNF571_ZNF571	-0.114552
NFYB_M06673_1	-0.119702		PATZ1_M10432_1	-0.100794
TP53_M06704_1	-0.11668		ZNF519_ZNF519	-0.0953546
ZNF384_M10409_1	-0.0866351		ZNF770_M10379_1	-0.0864884
DNMT1_M00879_1	-0.084644		ZNF33B_ZNF33B	-0.0808544
SP4_M06130_1	-0.0843713		MAZ_M10356_1	-0.0765957
ZNF613_ZNF613	-0.0780185		ZNF467_M10385_1	-0.0754077
ZNF93_ZNF93	-0.0604283		ZNF281_M10446_1	-0.0728068
ZNF44_ZNF44	-0.0552848		ZNF219_M06854_1	-0.0662825
BORCS8-MEF2B_M06400_1	-0.049955		ZNF460_ZNF460	-0.0659752
ZNF235_ZNF235	-0.0459661		ZNF444_M09371_1	-0.064988
ZNF182_ZNF182	-0.0394882		ZNF148_M09349_1	-0.0649327
ZNF287_ZNF287	-0.0385471		XPA_M09278_1	-0.0601225
ZNF487_ZNF487	-0.0369631		ZNF468_ZNF468	-0.0579167
PRDM6_M10436_1	-0.0287725		KLF1_M08886_1	-0.0544647
ZNF225_ZNF225	-0.0249983		TFAP2B_M06446_1	-0.0543173
			ZNF496_ZNF496	-0.0539026
			RREB1_M02642_1	-0.0527599
			ZNF121_M10357_1	-0.0450911
			ZNF398_ZNF398	-0.0446893
			ZFX_M02702_1	-0.0412972
			ZNF181_ZNF181	-0.0368435
			ZNF443_ZNF443	-0.0318591
			ZNF774_M10380_1	-0.0262318
