## Supplemental Table ST4 for "Integrated Genomics Approaches Identify Transcriptional Mediators and Epigenetic Responses to Afghan Desert Particulate Matter in Small Airway Epithelial Cells"

### Sheet: Sheet1
Enriched motifs
Sm1 Ctrl vs APM		Sm1 AND Sm2	Sm2 Ctrl vs APM		Sm2 AND Sm3	Sm3 Ctrl vs APM		Sm1 AND Sm3	ALL
#TF	Corrected E-Score		#TF	Corrected E-Score		#TF	Corrected E-Score
null		null	ZNF22_M10344_1	0.0356337	ZNF22_M10344_1	PRDM6_M10436_1	0.0463631	null	null
						ZNF79_ZNF79	0.0483577
						ZNF225_ZNF225	0.0497519
						ZNF487_ZNF487	0.0589471
						ZNF287_ZNF287	0.0656814
						MEF2D_M05892_1	0.0689711
						ZNF304_ZNF304	0.0706304
						ZNF682_ZNF682	0.0722296
						ZNF182_ZNF182	0.0728524
						ZNF548_ZNF548	0.0752621
						ZNF283_ZNF283	0.0761107
						ZFP64_M10434_1	0.0807562
						ZFX_M06848_1	0.0812617
						KLF1_M00600_1	0.0833451
						ZNF235_ZNF235	0.0838234
						ZNF44_ZNF44	0.0852204
						ZNF93_ZNF93	0.0852522
						SP1_M09179_1	0.0865866
						ZNF100_ZNF100	0.0887177
						BORCS8-MEF2B_M06400_1	0.0899257
						ZNF267_ZNF267	0.0900298
						SP1_M09183_1	0.0922069
						ZNF792_ZNF792	0.0956633
						ZNF311_ZNF311	0.0989951
						SP1_M09177_1	0.0998696
						ZNF611_ZNF611	0.10238
						ZNF566_ZNF566	0.112519
						KLF14_M05867_1	0.112983
						ZFHX3_M06847_1	0.116551
						EGR1_M08604_1	0.118001
						SP4_M06130_1	0.120533
						ZIC1_M09327_1	0.123191
						EGR3_M05644_1	0.127199
						NRF1_M05963_1	0.132545
						ZNF613_ZNF613	0.147674
						EGR2_M05643_1	0.149318
						ZNF200_M10359_1	0.151808
						ZNF384_M10409_1	0.161696
						HINFP_M05789_1	0.167102
						DNMT1_M00879_1	0.178419
						ELK1_M08656_1	0.182009
						ERG_M08653_1	0.202782
						ZNF22_M10344_1	0.202838
						ERF_M05673_1	0.204881
						ELK1_M10260_1	0.211523
						ATF2_M08481_1	0.234534
						ATF2_M08479_1	0.267119
Depleted motifs
Sm1 Ctrl vs APM		Sm1 AND Sm2	Sm2 Ctrl vs APM		Sm2 AND Sm3	Sm3 Ctrl vs APM		Sm1 AND Sm3	ALL
#TF	Corrected E-Score		#TF	Corrected E-Score		#TF	Corrected E-Score
GRHL2_M06916_1	-0.22829	null	TP53_M06704_1	-0.153341	TP53_M06704_1	TP53_M06704_1	-0.22293	null	null
						ZNF250_M10340_1	-0.218313
						NKX2-1_M08976_1	-0.198022
						TP63_M06417_1	-0.193373
						RUNX3_M06067_1	-0.192847
						NKX2-1_M08975_1	-0.191628
						ZNF684_ZNF684	-0.183458
						ZNF184_M10424_1	-0.183255
						NR1I2_M08993_1	-0.176428
						ZNF135_M10312_1	-0.16369
						ZSCAN10_M00592_1	-0.158205
						SMAD1_M06764_1	-0.142718
						TBX2_M09205_1	-0.137546
						XPA_M09278_1	-0.13052
						KLF1_M08867_1	-0.125876
						ZNF770_M10379_1	-0.121706
						MAZ_M10356_1	-0.117441
						ZNF41_M10352_1	-0.11549
						ZNF496_ZNF496	-0.114198
						ZNF571_ZNF571	-0.11066
						ZIK1_ZIK1	-0.110368
						ZNF558_ZNF558	-0.106427
						KLF1_M08888_1	-0.10116
						ZNF219_M06854_1	-0.101084
						TOPORS_M04321_1	-0.0992778
						KLF1_M08884_1	-0.0949945
						ZNF148_M09349_1	-0.0926759
						ZNF444_M09371_1	-0.0909481
						ZNF467_M10385_1	-0.0907319
						ZNF121_M10357_1	-0.0885211
						ZNF805_ZNF805	-0.087324
						ZNF181_ZNF181	-0.0860764
						KLF1_M08881_1	-0.0852152
						ZNF224_ZNF224	-0.0841114
						ZNF443_ZNF443	-0.0837628
						ZNF785_ZNF785	-0.0798737
						RARA_M10181_1	-0.079234
						ZNF85_ZNF85	-0.0783244
						ZNF197_ZNF197	-0.0723344
						ZNF281_M10446_1	-0.0710628
						RREB1_M02642_1	-0.0704962
						ZNF787_M10060_1	-0.0702382
						ZNF398_ZNF398	-0.0660264
						ZNF519_ZNF519	-0.0657116
						ZNF84_ZNF84	-0.0627081
						ZNF212_ZNF212	-0.0543411
						ZNF774_M10380_1	-0.0425914
